# Functional characterization of *Polr3a* hypomyelinating leukodystrophy mutations in the *S. cerevisiae* homolog, *RPC160*

**DOI:** 10.1101/2020.06.30.180125

**Authors:** Robyn D. Moir, Christian Lavados, JaeHoon Lee, Ian M. Willis

## Abstract

Mutations in RNA polymerase III (Pol III) cause hypomeylinating leukodystrophy (HLD) and neurodegeneration in humans. POLR3A and POLR3B, the two largest Pol III subunits, together form the catalytic center and carry the majority of disease alleles. Disease-causing mutations include invariant and highly conserved residues that are predicted to negatively affect Pol III activity and decrease transcriptional output. A subset of HLD missense mutations in POLR3A cluster in the pore region that provides nucleotide access to the Pol III active site. These mutations were engineered at the corresponding positions in the *Saccharomyces cerevisiae* homolog, Rpc160, to evaluate their functional deficits. None of the mutations caused a growth or transcription phenotype in yeast. Each mutation was combined with a frequently occurring pore mutation, POLR3A G672E, which was also wild-type for growth and transcription. The double mutants showed a spectrum of phenotypes from wild-type to lethal, with only the least fit combinations showing an effect on Pol III transcription. In one slow-growing temperature-sensitive mutant the steady-state level of tRNAs was unaffected, however global tRNA synthesis was compromised, as was the synthesis of *RPR1* and *SNR52* RNAs. Affinity-purified mutant Pol III was broadly defective in both factor-independent and factor-dependent transcription *in vitro* across genes that represent the yeast Pol III transcriptome. Thus, the robustness of yeast to Pol III leukodystrophy mutations in *RPC160* can be overcome by a combinatorial strategy.
