## Supplemental Tables S1 S2 for "Functional characterization of *Polr3a* hypomyelinating leukodystrophy mutations in the *S. cerevisiae* homolog, *RPC160*"

### Sheet: Description
Supplementary Tables
Table S1: Yeast strains used in this study
Table S2 Primers and oligonucleotides used in this study

### Sheet: Table S1
Table S1: Yeast strains used in this study
Name	Genotype	Reference
W303	MATα leu2-3,112 trp1-1 can1-100 ura3-1 ade2-1 his3-11,15
W303 pRS316 RPC160	W303 pRS316 RPC160
W303 pRS316 RPC160 rpc160D::HygNT1	W303 pRS316 RPC160 rpc160D::HygNT1	this work
WT	W303 rpc160D::HygNT1 RPC160HA::LEU2	this work
Q658K	W303 rpc160D::HygNT1 rpc160Q658KHA::LEU2	this work
Y685K	W303 rpc160D::HygNT1 rpc160Y685KHA::LEU2	this work
R683G	W303 rpc160D::HygNT1 rpc160R683GHA::LEU2	this work
G686E	W303 rpc160D::HygNT1 rpc160G686EHA::LEU2	this work
R696Q	W303 rpc160D::HygNT1 rpc160R696QGHA::LEU2	this work
Q658K/G686E (KE)	W303 rpc160D::HygNT1 rpc160Q658K/G686EHA::LEU2	this work
Y685K/G686E	W303 rpc160D::HygNT1 rpc160Y685K/G686EHA::LEU2	this work
R683G/G686E	W303 rpc160D::HygNT1 rpc160R683G/G686EHA::LEU2	this work
		this work
WT SSD1	W303 rpc160D::HygNT1 RPC160HA::LEU2 pRS316 SSD1	this work
WT RPR1mc	W303 rpc160D::HygNT1 RPC160HA::LEU2 pRS423 RPR1	this work
WT SSD1 RPR1mc	W303 rpc160D::HygNT1 RPC160HA::LEU2 pRS316 SSD1 pRS423 RPR1	this work
KE SSD1	W303 rpc160D::HygNT1 RPC160Y685K/G686EHA::LEU2 pRS316 SSD1	this work
KE RPR1mc	W303 rpc160D::HygNT1 RPC160Y685K/G686EHA::LEU2 pRS423 RPR1	this work
KE SSD1 RPR1mc	W303 rpc160D::HygNT1 RPC160Y685K/G686EHA::LEU2 pRS316 SSD1 pRS423 RPR1	this work
WT NZ16 SSD1	W303 rpc160D::HygNT1 RPC160HA::LEU2 pRS316 SSD1 pNZ16 (pRS316 Flag His RPC128) rpc128D::natNT2	this work
KE NZ16 SSD1	W303 rpc160D::HygNT1 RPC160Y685K/G686EHA::LEU2 pRS316 SSD1 pNZ16 (pRS316 Flag His RPC128) rpc128D::natNT2	this work
Tfc8TAP	S288C mat a his3D1 leu2D0 met15D0 ura3D0 Tfc8TAPHIS3MX6	Yeast TAP-Fusion Library
TFc8TAP Brf1ox	S288C mat a his3D1 leu2D0 met15D0 ura3D0 Tfc8TAPHIS3MX6 NatNT2 TEF1pr::Brf1	this work

### Sheet: Table S2
Table S2: Primers and oligonucleotides used in this study
Oligonucleotide Name	Sequence	Application	Reference	Size of transcript	Gene name
pretRNALeu -13_10	5’-ccaaacaaccacttatttgttga	Northern blot	Li, Y., Moir, R. D., Sethy-Coraci, I. K., Warner, J. R., and Willis, I. M. (2000) Repression of ribosome and tRNA synthesis in secretion-defective cells is signaled by a novel branch of the cell integrity pathway. Mol. Cell. Biol. 20, 3843-3851	~130 precursor	tL(CAA)N
U3	5’-ggattgcggaccaagctaa	Northern blot	Li, Y., Moir, R. D., Sethy-Coraci, I. K., Warner, J. R., and Willis, I. M. (2000) Repression of ribosome and tRNA synthesis in secretion-defective cells is signaled by a novel branch of the cell integrity pathway. Mol. Cell. Biol. 20, 3843-3851	331	SNR17A/B
mSNR52 9_30rev	5’-ttgttcacgctaatgtcattca	Northern blot	Guffanti, E., Ferrari, R., Preti, M., Forloni, M., Harismendy, O., et al. (2006) A minimal promoter for TFIIIC-dependent in vitro transcription of snoRNA and tRNA genes by RNA polymerase III. J. Biol. Chem. 281, 23945-23957	~250 precursor	SNR52
				92 mature
SCR1 11_31	5’-ATCCCATCCCACCAGAAAGCC	Northern blot	Leung, E., Schneider, C., Yan, F., Mohi-El-Din, H., Kudla, G., et al. (2014) Integrity of SRP RNA is ensured by La and the nuclear RNA quality control machinery. Nucleic Acids Res. 42, 10698-10710	522	SCR1
U6 68_87	5’-acggttcatccttatgcagg	Northern blot	this work	112	SNR6
mRPR1 83_113	5′-GGCTCCACTGTGTTCCACCGAATTTCCCAC-3′	Northern blot	Ishiguro, A., Kassavetis, G. A., and Geiduschek, E. P. (2002) Essential roles of Bdp1, a subunit of RNA polymerase III initiation factor TFIIIB, in transcription and tRNA processing. Mol. Cell. Biol. 22, 3264-3275	~483 precursor	RPR1
				369 mature	RPR1
AGTO71	AACAATTAAATACTCTCTATTATCCATAGGAAGGCGCA	Oligo non-template non-template strand	Arimbasseri, A. G., and Maraia, R. J. (2013) Distinguishing core and holoenzyme mechanisms of transcription termination by RNA polymerase III. Mol. Cell. Biol. 33, 1571-1581	.
	AGACCGGACGACGATTTTTTTGTCTCCAAGACTTGCTC
	GC
AGTO72	CGCGAGCAAGTCTTGGAGACAAAAAAATCGTCGTCCG	Oligo template non-template strand	Arimbasseri, A. G., and Maraia, R. J. (2013) Distinguishing core and holoenzyme mechanisms of transcription termination by RNA polymerase III. Mol. Cell. Biol. 33, 1571-1581	.
	GTCTTGCGCCTTCCTATGGATAATAGAGAGTATTTAAT
	TGTTGATA
